# Identification of Two Elusive Human Ribonuclease MRP-Specific Protein Components

**DOI:** 10.1101/2025.01.19.633795

**Authors:** Rui Che, Bhoomi Mirani, Monireh Panah, Xiaotong Chen, Hong Luo, Andrei Alexandrov

## Abstract

All known protein components of one of the longest-studied human ribonucleoprotein ribozyme nuclear Ribonuclease MRP (RNase MRP), which processes pre-rRNA at ITS1 site 2, are shared with Ribonuclease P (RNase P), which cleaves pre-tRNA 5′ leader sequences. Our genome-wide forward genetic screening identified two poorly characterized human genes, which we named RPP24 and RPP64. We show that these two genes are required for pre-rRNA ITS1 site 2 processing and their protein products efficiently associate with RNA MRP. Unlike all other human RNase MRP protein components, RPP24 and RPP64 are not required for RNase P activity and do not associate with RNase P-specific RNA H1. Despite extremely limited sequence homology, RPP24 and RPP64 exhibit predicted structural similarities to two RNase MRP-specific components in *S. cerevisiae*, with specific differences in RPP64 regions of substrate recognition. Collectively, our functional screening and validation revealed the first two protein components unique to human nuclear RNase MRP.
