## Supplemental Data S2 for "Identification of Two Elusive Human Ribonuclease MRP-Specific Protein Components"

### Sheet: Sheet1
Supplemental Data S2
Sequences of guide RNAs for CRISPR knockouts
Plasmid Name	Target genes	sgRNA 20mer Sequence
pAVA2866	UPF1	CGCATTGAAAACGTTTGCCG
pAVA3584	RMRP set1	CAGTGTGTAGCCTAGGATAC	GTCCGCGCACCAACCACACG
pAVA3583	RMRP set2	GAGGACGTGGTTCGTGCTGA	GCTCAGCGGGATACGCTTCT
pAVA3586	RPPH1 set1	GCTGAGGTGAGGTACCCCGC	ACTCCACTCCCATGTCCCTT
pAVA3585	RPPH1 set2	CGGAGCTTGGAACAGACTCA	GGCGGAGGGAAGCTCATCAG
pAVA3773	Control(-)	GCTGATCTATCGCGGTCGTC
pAVA3523	RPP38	GGTAACTTCGTTAACGCCAA
pAVA3545	RPP29	TCCTCCCTCTCCATGAACTC
pAVA3498	POP5	CCATGGTGCGGTTCAAGCAC
pAVA3546	RPP20	GGCTGCCAATACCTCCACCG
pAVA3507	RPP14	ACAGGCAGACTTTCATGTAG
pAVA3573	RPP30	CCTGTGAAGGCGATTGACCG
pAVA3540	RPP40	GATGCCGGTGGCGCGACTTG
pAVA3325	RPP21	GGTACAGGAAGTTGAGCCTC
pAVA3547	RPP24(c18orf21)#1	CTTACCGTGCGACGAAGTGT
pAVA3555	RPP24(c18orf21)#2	TGGGCCTACACTTCGTCGCA
pAVA3563	RPP24(c18orf21)#3	GTCCCCGCGCTGCAGCCTCA
pAVA3500	RPP64(c3orf17/NEPRO)#1	TGCAGCAGCAGTCCAACAAG
pAVA3572	RPP64(c3orf17/NEPRO)#3	CAAGCGGAGCAACAACTTGC
