## Supplemental Data S4 for "Identification of Two Elusive Human Ribonuclease MRP-Specific Protein Components"

### Sheet: Cloning Oligonucleotides
Supplemental Data S4.
Sequences of Cloning Oligonucleotides
Purposes	Forward primers	Sequences	Reverse primers	Sequences
Primers for cloning pAVA3889 (RPP64)	c18_F2	ccaagcttggtaccgagctcGGATCCaccATGAGACAGAAGCACTACC	c18-Flag_R	ttgtaatcctcgacatcgatTTTTAAAAGTCCACCCTTCAGAG
Primers for cloning pAVA3890 (RPP24)	c3_F2	ccaagcttggtaccgagctcGGATCCaccATGATGGCTGCGGTGCCG	c3-Flag_R	ttgtaatcctcgacatcgatAACTCCCATTAAAGCAAAAATATCATC
Primers for cloning pAVA3892 (RPP21)	RPP21_F2	ccaagcttggtaccgagctcGGATCCaccATGGCGGGGCCGG	RPP21-Flag_R	ttgtaatcctcgacatcgatCTGGTTACTGGAACCC
Primers for cloning pAVA3895 (RPP25)	RPP25_F2	ccaagcttggtaccgagctcGGATCCaccATGGAGAACTTCCGTAAGGTG	RPP25-Flag_R	ttgtaatcctcgacatcgatGGCCGTCTGATCCTCG
FLAG-C oligos for cloning pAVA3889，pAVA3890, pAVA3892, pAVA3895	Full-1xFlag-C_F	atcgatgtcgaggattacaaggatgacgacgataagtagggcccggtaccCTCGAGcatgcatctagagggcccta	Full-1xFlag-C_R	tagggccctctagatgcatgCTCGAGggtaccgggccctacttatcgtcgtcatccttgtaatcctcgacatcgat
Primers for PCR amplifying sgRNA insert of CRISPR-construct	RandomF	TAACTTGAAAGTATTTCGATTTCTTGGCTTTATATATCTTGTGGAAAGGACGAAACACCG	RandomR	ACTTTTTCAAGTTGATAACGGACTAGCCTTATTTTAACTTGCTATTTCTAGCTCTAAAAC
Primers for PCR amplifying sgRNA1 + sgRNA2 insert of CRISPR-construct (sgRNA1 targeting sequence is 20xN in sgRNA1F; sgRNA2 targeting sequence is reverse complementry sequence of 20xX in sgRNA2R	sgRNA1F	GTGGAAAGGACGAAACACCGNNNNNNNNNNNNNNNNNNNNGTTTTAGAGCTAGAAATAGCAAGTTAAAATAAGGCTAG	sgRNA2R	GCTATTTCTAGCTCTAAAACXXXXXXXXXXXXXXXXXXXXCGAGGTACCCAAGCGGCG

### Sheet: Oligonucleotides for qPCR
Supplemental Data S4.
Sequences of DNA Oligonucleotides used in qPCR
Target		Forward primer	Sequence		Reverse primer	Sequence
18s rRNA		H.18SrRNA_F	GTTTCTCAGGCTCCCTCTCC		H.18SrRNA_R	CATTCGAACGTCTGCCCTAT
MALAT1 RNase P cleavage Outside		JD08-F	CCAAGCTAGCATCTTAGCGGAAGCT		JD08-R	GACGCCGCAGGGATTTGAAC
MALAT1 RNase P cleavage inside		JD07-F	CTCCAATGCTCTTCAGTAGGGTCATGAAG		JD07-R	AGGAGTGCCAACCACCAGC
ITS1 site 2 RNase MRP cleavage		ITS1_2_F1	CCGTGGTGTGAAACCTTCCG		ITS_1_2_R2	ACGACGCACCGGGAGGAG
RPPH1 RNA		H1_F1	CGGAGGGAAGCTCATCAG		H1_R1	CTAGTCTCAGACCTTCCCAAG
RMRP RNA		RMRP_qF1	CCTTTCCGCCTAGGGGAAAGTC		RMRP_qR1	GCGGACTTTGGAGTGGGAAGC

### Sheet: Oligos for CRISPR Validation
Supplemental Data S4.
Sequences of DNA Oligonucleotides used for validation of CRISPR knockout
Target		Forward primer	Sequence		Reverse primer	Sequence
Nested PCR of RMRP genomic DNA		RMRP_gF2	ctatagtcttagaaagttatgcccgaaaacgg		RMRP_gR2	CTCAGCGGGATACGCTTCTTGG
Inner PCR of WT RMRP		RMRP_wtF	ACACTCTTTCCCTACACGACGCTCTTCCGATCTGCTgggctataaaatactactctgtg		RMRP_wtR	GACTGGAGTTCAGACGTGTGCTCTTCCGATCTAGCGAAAGGGGAGGAACAGAGT
Inner PCR of KO RMRP		RMRP_koF	ACACTCTTTCCCTACACGACGCTCTTCCGATCTAGGgggctataaaatactactctgtg		RMRP_koR	GACTGGAGTTCAGACGTGTGCTCTTCCGATCTCCTGAAAGGGGAGGAACAGAGT
Nested PCR of RPP24 genomic DNA		c3_gF1	GTGTTGTCCCCAGTCAGCCAG		c3_gR1	cctgtaggttgtaactcctatggagtgttagc
Inner PCR of WT RPP24 (sgRNA#1)		c3-1_wtF	ACACTCTTTCCCTACACGACGCTCTTCCGATCTGCTGAAGGTTTTGGGAGCC		c3-1_wtR	GACTGGAGTTCAGACGTGTGCTCTTCCGATCTAGCcaagatattcaaggatacAGAAAAG
Inner PCR of KO RPP24 (sgRNA#1)		c3-1_koF	ACACTCTTTCCCTACACGACGCTCTTCCGATCTAGGGAAGGTTTTGGGAGCC		c3-1_koR	GACTGGAGTTCAGACGTGTGCTCTTCCGATCTCCTcaagatattcaaggatacAGAAAAG
Inner PCR of WT RPP24 (sgRNA#3)		c3-3_wtF	ACACTCTTTCCCTACACGACGCTCTTCCGATCTGCTGTGGTGGAGTTGGTGTTGA		c3-3_wtR	GACTGGAGTTCAGACGTGTGCTCTTCCGATCTAGCGAAAAGTTTTGCAGCAGCAGTC
Inner PCR of KO RPP24 (sgRNA#3)		c3-3_koF	ACACTCTTTCCCTACACGACGCTCTTCCGATCTAGGGTGGTGGAGTTGGTGTTGA		c3-3_koR	GACTGGAGTTCAGACGTGTGCTCTTCCGATCTCCTGAAAAGTTTTGCAGCAGCAGTC
Nested PCR of RPP64 genomic DNA (sgRNA#1,#2)		c18_gF1	CAAGCCCGCTACCTCCTgtaag		c18_gR1	ggagggaagtgagtccatcgg
Nested PCR of RPP64 genomic DNA (sgRNA#3)		c18_gF2	ccggcgccCTATTTTCTCACC		c18_gR2	cttacAGGAGGTAGCGGGCTTG
Inner PCR of WT RPP64 (sgRNA#1)		c18-1_wtF	ACACTCTTTCCCTACACGACGCTCTTCCGATCTGCTctcctcacaagtctctttct		c18-1_wtR	GACTGGAGTTCAGACGTGTGCTCTTCCGATCTAGCgcacaagagacaggcgtt
Inner PCR of KO RPP64 (sgRNA#1)		c18-1_koF	ACACTCTTTCCCTACACGACGCTCTTCCGATCTAGGctcctcacaagtctctttct		c18-1_koR	GACTGGAGTTCAGACGTGTGCTCTTCCGATCTCCTgcacaagagacaggcgtt
Inner PCR of WT RPP64 (sgRNA#2)		c18-2_wtF	ACACTCTTTCCCTACACGACGCTCTTCCGATCTGCTctcacaagtctctttctcttttac		c18-2_wtR	GACTGGAGTTCAGACGTGTGCTCTTCCGATCTAGCgcccaaagcacaagagac
Inner PCR of for KO RPP64 (sgRNA#2)		c18-2_koF	ACACTCTTTCCCTACACGACGCTCTTCCGATCTAGGctcacaagtctctttctcttttac		c18-2_koR	GACTGGAGTTCAGACGTGTGCTCTTCCGATCTCCTgcccaaagcacaagagac
Inner PCR of WT RPP64 (sgRNA#3)		c18-3_wtF	ACACTCTTTCCCTACACGACGCTCTTCCGATCTGCTGCGGCGGCGATG		c18-3_wtR	GACTGGAGTTCAGACGTGTGCTCTTCCGATCTAGCCGGGCAGCTGTCGT
Inner PCR of KO RPP64 (sgRNA#3)		c18-3_koF	ACACTCTTTCCCTACACGACGCTCTTCCGATCTAGGGCGGCGGCGATG		c18-3_koR	GACTGGAGTTCAGACGTGTGCTCTTCCGATCTCCTCGGGCAGCTGTCGT
Nested PCR of RPPH1 genomic DNA		RPPH1_gF2	GGCGGAGGGAAGCTCATCAG		RPPH1_gR2	ctgggattataggcgtgaaccacc
Inner PCR of WT RPPH1		RPPH1_wtF	ACACTCTTTCCCTACACGACGCTCTTCCGATCTCGTGGCGGATGCCTCCTT		RPPH1_wtR	GACTGGAGTTCAGACGTGTGCTCTTCCGATCTACGGTCTGAATTGGGTTATGAGGTCC
Inner PCR of KO RPPH1		RPPH1_koF	ACACTCTTTCCCTACACGACGCTCTTCCGATCTAGGGGCGGATGCCTCCTT		RPPH1_koR	GACTGGAGTTCAGACGTGTGCTCTTCCGATCTCCTGTCTGAATTGGGTTATGAGGTCC
Nested PCR of RPP40 genomic DNA		RPP40_gF1	GAGAGCATGGCCACGCTG		RPP40_gR1	cactctccccaaacctctctcg
Inner PCR of WT RPP40		RPP40_wtF	ACACTCTTTCCCTACACGACGCTCTTCCGATCTCGTCACTTACTGGTTTGCGAGAAA		RPP40_wtR	GACTGGAGTTCAGACGTGTGCTCTTCCGATCTACGGTAGTTATAGTAGTGCGTCTGCA
Inner PCR of KO RPP40		RPP40_koF	ACACTCTTTCCCTACACGACGCTCTTCCGATCTAGGCACTTACTGGTTTGCGAGAAA		RPP40_koR	GACTGGAGTTCAGACGTGTGCTCTTCCGATCTCCTGTAGTTATAGTAGTGCGTCTGCA
Nested PCR of RPP21 genomic DNA		RPP21_gF2	gggactacgtttcccaggagg		RPP21_gR2	GTCCTGGGCAAGGACACAATGG
Inner PCR of WT RPP21		RPP21_wtF	ACACTCTTTCCCTACACGACGCTCTTCCGATCTCGTATGGCGGGGCCGGTGAAG		RPP21_wtR	GACTGGAGTTCAGACGTGTGCTCTTCCGATCTACGggcccttgtcgcagactca
Inner PCR of KO RPP21		RPP21_koF	ACACTCTTTCCCTACACGACGCTCTTCCGATCTAGGATGGCGGGGCCGGTGAAG		RPP21_koR	GACTGGAGTTCAGACGTGTGCTCTTCCGATCTCCTggcccttgtcgcagactca
Nested PCR of POP5 genomic DNA		POP5_gF1	cagaattcacATCCGGTTTGCACG		POP5_gR1	CCAGTTCGCAGAGCAGGTACc
Inner PCR of WT POP5		POP5_wtF	ACACTCTTTCCCTACACGACGCTCTTCCGATCTCGTCCGGAGAGCGCGGAGG		POP5_wtR	GACTGGAGTTCAGACGTGTGCTCTTCCGATCTACGcaaggcactgggagggtctg
Inner PCR of KO POP5		POP5_koF	ACACTCTTTCCCTACACGACGCTCTTCCGATCTAGGCCGGAGAGCGCGGAGG		POP5_koR	GACTGGAGTTCAGACGTGTGCTCTTCCGATCTCCTcaaggcactgggagggtctg
Nested PCR of RPP20 genomic DNA		RPP20_gF1	TCAACCGCGCCATCAACATCG		RPP20_gR1	GTGACCCTGAAGACTCGGATGTG
Inner PCR of WT RPP20		RPP20_wtF	ACACTCTTTCCCTACACGACGCTCTTCCGATCTCGTGGGCAGCTTCGGGTCCTT		RPP20_wtR	GACTGGAGTTCAGACGTGTGCTCTTCCGATCTACGGTGTCGGTCTCTGGCTCCAG
Inner PCR of KO RPP20		RPP20_koF	ACACTCTTTCCCTACACGACGCTCTTCCGATCTAGGGGGCAGCTTCGGGTCCTT		RPP20_koR	GACTGGAGTTCAGACGTGTGCTCTTCCGATCTCCTGTGTCGGTCTCTGGCTCCAG
Nested PCR of RPP38 genomic DNA		RPP38_gF1	CAGATGCTAAGCAGCAAGTGTCAGG		RPP38_gR1	GACAGGCAGGGACACTTCTGC
Inner PCR of WT RPP38		RPP38_wtF	ACACTCTTTCCCTACACGACGCTCTTCCGATCTCGTTGGACGCCTGCACACGT		RPP38_wtR	GACTGGAGTTCAGACGTGTGCTCTTCCGATCTACGCAGTTCCCTCCTTTCCAGGGC
Inner PCR of KO RPP38		RPP38_koF	ACACTCTTTCCCTACACGACGCTCTTCCGATCTAGGTGGACGCCTGCACACGT		RPP38_koR	GACTGGAGTTCAGACGTGTGCTCTTCCGATCTCCTCAGTTCCCTCCTTTCCAGGGC
Nested PCR of RPP14 genomic DNA		RPP14_gF1	gGTGTGATCAGCACTGGAAAAGATGC		RPP14_gR1	CAGCATTCAGTCCAACTCCACAATCTTG
Inner PCR of WT RPP14		RPP14_wtF	ACACTCTTTCCCTACACGACGCTCTTCCGATCTCGTCCACATATGAAAGAGTAGTT		RPP14_wtR	GACTGGAGTTCAGACGTGTGCTCTTCCGATCTACGtaatctaaaatagaacttaggaaac
Inner PCR of KO RPP14		RPP14_koF	ACACTCTTTCCCTACACGACGCTCTTCCGATCTAGGCCACATATGAAAGAGTAGTT		RPP14_koR	GACTGGAGTTCAGACGTGTGCTCTTCCGATCTCCTtaatctaaaatagaacttaggaaac
Nested PCR of RPP29 genomic DNA		RPP29_gF1	gctctgtgctatttggacattgtcatcc		RPP29_gR1	cctgaagccgcatttacaatgatcagag
Inner PCR of WT RPP29		RPP29_wtF	ACACTCTTTCCCTACACGACGCTCTTCCGATCTCGTctgactttgctgcagATACAGCC		RPP29_wtR	GACTGGAGTTCAGACGTGTGCTCTTCCGATCTACGCCCACTGCACAGGTCC
Inner PCR of KO RPP29		RPP29_koF	ACACTCTTTCCCTACACGACGCTCTTCCGATCTAGGctgactttgctgcagATACAGCC		RPP29_koR	GACTGGAGTTCAGACGTGTGCTCTTCCGATCTCCTCCCACTGCACAGGTCC
Nested PCR of RPP30 genomic DNA		RPP30_gF1	gtagggagtgaggagggatgtg		RPP30_gR1	GATTTGCATCAAATTGAGGGCACTGG
Inner PCR of WT RPP30		RPP30_wtF	ACACTCTTTCCCTACACGACGCTCTTCCGATCTCGTgcatgcttatctctgacagttctc		RPP30_wtR	GACTGGAGTTCAGACGTGTGCTCTTCCGATCTACGGTCTTTGATAGCAGGGCTATAGAC
Inner PCR of KO RPP30		RPP30_koF	ACACTCTTTCCCTACACGACGCTCTTCCGATCTAGGgcatgcttatctctgacagttctc		RPP30_koR	GACTGGAGTTCAGACGTGTGCTCTTCCGATCTCCTGTCTTTGATAGCAGGGCTATAGAC
Illumina P5/P7 primers		P5_sqF	AATGATACGGCGACCACCGAGATCTACACTCTTTCCCTACACGACGCTCTTCCGATCT		P7_sqR	CAAGCAGAAGACGGCATACGagatGACTGGAGTTCAGACGTGTGCTCTTCCGATCT
